# Germline sequence variation within the ribosomal DNA is associated with human complex traits

**DOI:** 10.1101/2025.02.06.635840

**Authors:** Francisco Rodriguez-Algarra, Maia Cooper, Faraz K Mardakheh, David M Evans, Vardhman K Rakyan

## Abstract

The ribosome is one of the core macromolecules in the cell. The ribosomal RNAs (rRNA), which are essential components of the ribosome, are coded by the multi-copy ribosomal DNA (rDNA). Despite its highly conserved function, the rDNA displays substantial variation within all species analysed to date. This variation comprises both inter-individual differences in total copy number (CN) as well as inter- and intragenomic sequence variation in the form of single nucleotide variants (SNV) and insertions/deletions (INDELs) across rDNA copies. Whether germline variation of rDNA sequence associates with phenotypic traits in humans is, to date, unknown. Here, using the UK Biobank whole genome sequencing data, we first derive a high confidence list of rDNA-associated SNVs and INDELs that we validate in multiple ways. Using this list, we show that specific rDNA variants associate with several human traits. In particular, traits associated with body size appear enriched in variants within the Expansion Segment 15L region in the 28S rRNA. The strength of these associations does not diminish when accounting for the total rDNA CN of each individual. Our work represents the first large-scale association analysis of human traits with germline sequence variation in the rDNA, a source of human complex trait-relevant genetic variation that has thus far been largely ignored.
