## Supplementary material for "Germline sequence variation within the ribosomal DNA is associated with human complex traits": Table S1

### Sheet: S1 - Variants
Position in KY962518.1	Reference	Alternative
-1848	A	G
-1818	A	C
-1774	C	T
-1768	T	C
-1744	T	C
-1712	T	C
-1709	T	G
-1695	G	C
-1688	T	G
-1663	C	G
-1605	C	T
-1599	T	C
-1504	G	C
-1410	C	T
-1326	G	T
-1322	T	TCCTC
-1322	TCCTC	T
-1143	T	TCTCC
-1051	G	A
-939	C	T
-928	C	T
-716	A	G
-690	T	C
-654	C	A
-612	T	C
-562	C	CGG
-425	G	C
-424	A	AGCGGTCCCCGGGCCGGGCC
-206	C	T
-104	T	C
-96	C	T
-79	T	A
-72	T	C
-43	A	C
32	T	C
49	C	T
98	G	A
119	C	T
139	T	C
144	T	C
159	T	C
203	C	CG
209	C	G
290	C	G
333	G	A
342	C	T
381	A	G
394	C	CA
395	C	A
403	C	T
496	T	C
498	C	T
540	T	C
541	C	T
609	C	T
640	G	T
647	GT	G
697	T	A
727	C	T
738	G	T
748	C	T
763	T	G
769	T	C
777	C	CG
777	C	CGG
786	T	G
855	C	G
862	C	T
878	G	T
890	G	A
923	C	T
960	T	C
1175	C	T
1216	C	CG
1219	G	C
1235	TGCGCGCAC	T
1245	C	T
1291	C	G
1318	A	G
1363	C	G
1510	G	GT
1620	C	T
1624	C	CT
1638	T	TC
1683	G	GT
1745	C	T
1756	T	C
1932	G	A
1944	G	C
1945	T	G
2144	G	C
2178	T	C
2199	T	TCGCC
2220	CCCGCCCG	C
2284	T	C
2305	C	A
2309	C	CA
2321	G	GGGC
2338	A	G
2388	TCGGTGGCGCCCCGCGTGGGGCC	T
2390	GGTGGCGCCCCGC	G
2423	C	A
2444	C	G
2450	C	CGCGT
2463	G	A
2492	T	C
2492	T	TGCG
2506	T	TA
2515	C	T
2593	T	C
2600	G	T
2602	T	C
2614	C	T
2620	A	C
2635	G	A
2752	C	A
2795	C	T
2849	G	A
2947	C	T
2960	C	T
3032	G	A
3039	C	G
3050	C	CG
3148	C	CG
3173	C	T
3206	C	A
3235	T	C
3299	C	CCG
3299	CCG	C
3350	T	C
3379	GCGA	G
3383	C	T
3385	A	G
3391	C	G
3413	G	A
3413	G	GC
3516	GCTCCCTCC	G
3523	CCCGTCCGCCCGTCCGCGGCCCGT	C
3531	CCCGTCCGCGGCCCGTCCGT	C
3540	GGCCC	G
3542	CCCGT	C
3542	CCCGTCCGT	C
3542	CCCGTCCGTCCGT	C
3562	T	C
3604	GC	G
3629	G	A
3641	C	A
3652	CT	C
3775	C	G
4647	A	G
5084	C	T
5542	C	T
5549	C	CGCG
5556	G	GCGC
5583	ACACCCACC	A
5589	A	AC
5589	A	G
5591	C	A
5597	A	G
5607	GGCGCGT	G
5633	GC	G
5640	C	T
5642	T	C
5642	TTCGC	T
5673	C	T
5694	A	G
5709	C	CGG
5711	GGGGAGA	G
5713	G	A
5713	G	GGA
5713	G	GGAGA
5713	G	GGGGA
5713	GGAGA	G
5715	A	G
5720	G	GAC
5728	GAGAGAA	G
5730	GAGAA	G
5732	G	GAGAGAA
5732	GAA	G
5734	A	G
5736	G	A
5736	G	GAA
5736	G	GAGAA
5742	G	A
5806	A	C
5819	G	A
5871	T	TG
5871	T	TGG
5940	C	T
5967	C	T
6012	C	A
6066	C	G
6067	C	T
6082	G	GC
6082	G	GCCC
6171	G	A
6271	C	A
6272	C	CT
6275	C	T
6298	T	G
6368	C	T
6397	G	GC
6470	T	C
6498	A	AC
6512	T	G
6512	T	TG
6513	G	GGGC
6514	G	GGC
6515	G	GC
6516	G	C
6517	GGGGC	G
6518	GGGC	G
6519	GGC	G
6520	G	GTT
6520	GC	G
6521	C	CTG
6521	C	G
6551	C	G
6687	A	G
6755	C	A
6877	T	C
6892	C	T
6905	T	TC
6941	C	CG
6982	A	G
7032	G	A
7048	C	T
7103	C	T
7107	G	C
7156	C	CCGT
7156	CCGT	C
7187	G	C
7191	G	C
7209	G	GT
7216	T	TG
7225	A	G
7247	A	C
7310	C	T
7363	TC	T
7386	G	GC
7386	G	GCC
7391	G	C
7419	A	ACG
7419	ACGCG	A
7427	G	GCC
7473	G	A
7496	G	T
7506	T	C
7531	T	C
7582	C	T
7596	GGCCGCGCCGC	G
7606	C	T
7656	C	T
7779	G	C
7786	T	C
7790	C	G
7791	T	A
7799	G	GC
7980	A	G
8113	G	T
8277	T	C
8493	T	C
8534	T	C
8559	T	C
8573	T	C
8637	T	C
8683	C	CCCGT
8683	CCCGT	C
8702	G	GTCC
8702	GTCC	G
8705	C	CG
8724	G	GC
8767	G	GGGC
8767	G	GGGCGGC
8767	G	GGGCGGCGGC
8782	T	C
8785	C	CGGT
8785	C	T
8788	C	T
8791	C	CGGT
8791	C	T
8793	G	T
8797	C	G
8813	A	AC
8813	A	ACC
8831	G	GC
8831	GC	G
8918	C	G
9006	C	G
9050	C	CG
9075	G	T
9129	CG	C
9259	A	G
10065	G	GGGC
10065	G	GGGCGGC
10082	G	GC
10082	G	GCGGC
10082	G	GCGGCGGC
10082	G	GCGGCGGCGGC
10083	G	C
10084	GGT	G
10086	T	G
10097	C	CT
10098	TCCCCCGCCCCCC	T
10100	C	G
10104	G	GC
10104	G	GCC
10104	G	GCCC
10104	G	GCCCC
10197	C	T
10872	G	GC
10893	C	T
10948	A	G
10949	C	G
10957	C	CCT
10957	C	CCTCT
10957	CCT	C
11028	C	CG
11033	G	GGA
11066	G	GC
11084	C	T
11087	C	T
11124	C	CG
11237	G	GC
11237	G	GCCCC
11237	G	GCCCCC
11237	GC	G
11242	C	CCCCA
11242	C	CCCCCA
11242	C	CTCCA
11295	G	GGGC
11314	G	T
11315	C	CGGCGG
11315	C	T
11317	G	C
11392	G	A
11393	C	CGCGGCGGCG
11408	G	A
11408	G	GGCA
11408	G	GGCGGCA
11408	G	GGCGGCGGCA
11738	A	C
12058	G	A
12361	T	C
12677	C	G
12699	G	GC
12699	G	GCC
12699	G	GCCC
12706	C	A
12706	C	CCA
12711	A	G
12717	C	G
12719	C	T
12721	C	T
12807	T	C
12966	T	C
12971	C	CCGCG
12971	CCG	C
12971	CCGCG	C
12971	CCGCGCGCG	C
12971	CCGCGCGCGCG	C
12976	C	CGCGT
12984	CGCGCGT	C
12985	G	GCC
12986	C	CGCGT
12986	C	T
12986	CGCGT	C
12990	T	C
13041	C	T
13088	T	G
13097	T	TG
13097	T	TGG
13097	T	TGGG
13141	C	A
13166	C	T
13215	G	A
13276	C	CG
13294	G	GC
