## Supplementary material for "Germline sequence variation within the ribosomal DNA is associated with human complex traits": Table S2

### Sheet: S2 - Allelic associations
FieldID	Trait	N	Position in KY962518.1	Reference	Alternative	Beta	Betal Lower	Beta Upper	p-value	Global FDR	Variant-level FDR
50	Standing height	296246	10097	C	CT	-0.00942393	-0.01198	-0.00686785	4.98113e-13	1.28553e-07	1.99245e-10
50	Standing height	296246	10104	G	GC	0.00899524	0.00645058	0.0115399	4.26553e-12	3.40252e-07	1.71474e-09
30290	High light scatter reticulocyte percentage	287119	11738	A	C	-0.0130707	-0.0167725	-0.00936892	4.50923e-12	3.40252e-07	1.05471e-09
30300	High light scatter reticulocyte count	287118	11738	A	C	-0.0129419	-0.016619	-0.00926483	5.27357e-12	3.40252e-07	1.05471e-09
30100	Mean platelet (thrombocyte) volume	291716	11408	G	GGCGGCGGCA	-0.012515	-0.0161923	-0.00883773	2.55562e-11	1.31911e-06	1.01202e-08
20015	Sitting height	295962	9129	CG	C	-0.00928581	-0.0120329	-0.00653874	3.47318e-11	1.43448e-06	1.39622e-08
30770	IGF-1	282212	11408	G	GGCGGCGGCA	0.0116279	0.00802895	0.0152269	2.41628e-10	7.79496e-06	4.78424e-08
30630	Apolipoprotein A	258209	10084	GGT	G	0.0113048	0.00772199	0.0148877	6.24965e-10	1.79213e-05	2.50611e-07
30280	Immature reticulocyte fraction	287119	11738	A	C	-0.0114521	-0.0151073	-0.00779686	8.22352e-10	2.12233e-05	1.09647e-07
50	Standing height	296246	10082	G	GCGGC	-0.00779204	-0.0103379	-0.00524615	1.99087e-09	4.67096e-05	8.0033e-07
30240	Reticulocyte percentage	287118	11738	A	C	-0.011213	-0.0149163	-0.00750973	2.9505e-09	6.16704e-05	2.9505e-07
50	Standing height	296246	9129	CG	C	-0.00769463	-0.0102395	-0.00514972	3.10645e-09	6.16704e-05	6.24396e-07
30140	Neutrophil count	291402	11408	G	A	-0.0109493	-0.014621	-0.00727756	5.07903e-09	9.36286e-05	2.02653e-06
50	Standing height	296246	10086	T	G	-0.00744739	-0.00999288	-0.0049019	9.79985e-09	0.00016861	3.88074e-06
30250	Reticulocyte count	287118	11738	A	C	-0.0106462	-0.0143044	-0.00698803	1.17154e-08	0.00018897	9.37233e-07
30000	White blood cell (leukocyte) count	291718	11408	G	A	-0.0106266	-0.014289	-0.00696414	1.29525e-08	0.000196634	2.58402e-06
30770	IGF-1	282212	10893	C	T	0.0102629	0.00666057	0.0138653	2.35487e-08	0.000308929	9.65498e-06
30630	Apolipoprotein A	258209	12719	C	T	0.0101837	0.00660897	0.0137585	2.35894e-08	0.000308929	6.58521e-06
50	Standing height	296246	12807	T	C	-0.00724689	-0.00979192	-0.00470186	2.39405e-08	0.000308929	9.57619e-06
51	Seated height	295962	9129	CG	C	-0.00782319	-0.0105754	-0.00507098	2.53153e-08	0.000311115	3.39226e-06
20015	Sitting height	295962	10104	G	GC	0.00775847	0.00501145	0.0105055	3.10436e-08	0.000364171	5.65356e-06
30760	HDL cholesterol	259708	12719	C	T	0.00991614	0.0064	0.0134323	3.25196e-08	0.000364899	6.58521e-06
30610	Alkaline phosphatase	283734	10872	G	GC	0.0102121	0.00656495	0.0138593	4.06968e-08	0.000418793	1.61973e-05
30130	Monocyte count	291402	11124	C	CG	-0.00996062	-0.0135193	-0.00640193	4.11776e-08	0.000418793	1.6471e-05
51	Seated height	295962	10104	G	GC	0.00769699	0.00494488	0.0104491	4.21907e-08	0.000418793	5.65356e-06
50	Standing height	296246	12711	A	G	-0.00668359	-0.00922712	-0.00414006	2.60396e-07	0.00221465	0.000103638
30070	Red blood cell (erythrocyte) distribution width	291720	11408	G	GGCGGCGGCA	-0.00933531	-0.0129933	-0.00567727	5.68181e-07	0.00391941	7.5e-05
30760	HDL cholesterol	259708	10084	GGT	G	0.00883144	0.00530742	0.0123555	9.02858e-07	0.00582526	0.000181023
30630	Apolipoprotein A	258209	10065	G	GGGCGGC	-0.00895934	-0.0125445	-0.00537419	9.68746e-07	0.00605858	0.000387498
30090	Platelet crit	291717	11738	A	C	-0.00863353	-0.0120908	-0.0051763	9.85971e-07	0.00605858	6.57314e-05
30080	Platelet count	291719	11738	A	C	-0.00876318	-0.012295	-0.00523141	1.15588e-06	0.00693744	6.60501e-05
30180	Lymphocyte percentage	291406	10082	G	GCGGC	-0.00896502	-0.0126059	-0.00532419	1.3927e-06	0.00816883	0.000279932
20022	Birth weight	168190	10104	G	GCC	-0.0118043	-0.0166039	-0.00700465	1.43404e-06	0.0082244	0.000569313
30190	Monocyte percentage	291406	11124	C	CG	-0.00868728	-0.0122464	-0.0051282	1.71884e-06	0.00964347	0.000343768
20015	Sitting height	295962	5806	A	C	-0.00667457	-0.00942138	-0.00392776	1.91206e-06	0.0102535	0.000760999
21002	Weight	296067	10097	C	CT	-0.00776524	-0.010979	-0.00455147	2.18343e-06	0.01127	0.000436685
30690	Cholesterol	283730	12719	C	T	0.00873268	0.00509324	0.0123721	2.56658e-06	0.0129007	0.000346488
48	Waist circumference	296417	10084	GGT	G	-0.00767087	-0.0108696	-0.00447219	2.59932e-06	0.0129007	0.000347443
30080	Platelet count	291719	12699	G	GCC	-0.00836594	-0.0118966	-0.00483525	3.41655e-06	0.0157455	0.00136662
20015	Sitting height	295962	2144	G	C	-0.00643634	-0.00918211	-0.00369058	4.34254e-06	0.0181935	0.00173702
20015	Sitting height	295962	10097	C	CT	-0.00645849	-0.00921774	-0.00369924	4.48455e-06	0.0181935	0.00059794
30200	Neutrophil percentage	291406	10082	G	GCGGC	0.00860471	0.00492724	0.0122822	4.51964e-06	0.0181935	0.000605631
30720	Cystatin C	283706	10872	G	GC	-0.00790056	-0.0112792	-0.00452191	4.58219e-06	0.0181935	0.000911856
30110	Platelet distribution width	291716	10957	C	CCT	0.0084673	0.00483762	0.012097	4.82785e-06	0.0188784	0.00193114
20015	Sitting height	295962	7790	C	G	-0.00639361	-0.00914049	-0.00364674	5.06821e-06	0.0192354	0.00102964
50	Standing height	296246	7790	C	G	-0.00591592	-0.00846057	-0.00337127	5.20019e-06	0.0192363	0.00102964
30130	Monocyte count	291402	12717	C	G	-0.0082521	-0.0118054	-0.0046988	5.32136e-06	0.0193428	0.00215515
30080	Platelet count	291719	3391	C	G	-0.00818034	-0.0117069	-0.00465382	5.4576e-06	0.0194504	0.00221033
50	Standing height	296246	10104	G	GCCC	-0.005874	-0.00841743	-0.00333057	5.99886e-06	0.0209174	0.00240554
21002	Weight	296067	1291	C	G	-0.00736426	-0.0105645	-0.00416403	6.47859e-06	0.022	0.00257848
30210	Eosinophil percentage	291406	10872	G	GC	-0.00837366	-0.0120415	-0.00470587	7.65601e-06	0.0253317	0.0010157
50	Standing height	296246	-1774	C	T	-0.0058017	-0.00834598	-0.00325742	7.85042e-06	0.0256461	0.00314017
30750	Glycated haemoglobin (HbA1c)	283095	6271	C	A	0.00813813	0.00456647	0.0117098	7.97797e-06	0.025737	0.00313534
30680	Calcium	259721	763	T	G	-0.0087819	-0.0126472	-0.00491655	8.47248e-06	0.0269949	0.00340594
30080	Platelet count	291719	12971	CCG	C	-0.0080145	-0.0115451	-0.00448388	8.62484e-06	0.0271452	0.00341544
130792	Date E66 first reported (obesity)	296981	6512	T	G	-0.0294603	-0.0425053	-0.0164374	9.40026e-06	0.0286343	0.0037131
21002	Weight	296067	12807	T	C	-0.00723212	-0.0104319	-0.00403234	9.43082e-06	0.0286343	0.00188616
30880	Urate	283367	11124	C	CG	-0.00707634	-0.0102505	-0.00390214	1.24616e-05	0.036136	0.00166155
30690	Cholesterol	283730	10084	GGT	G	0.00810636	0.00446533	0.0117474	1.27946e-05	0.0366893	0.00128266
2207	Wears glasses or contact lenses	296730	1216	C	CG	-0.0289888	-0.0419895	-0.0158907	1.33337e-05	0.037404	0.00533347
131114	Date G93 first reported (other disorders of brain)	296981	8791	C	T	0.0591979	0.0317965	0.0852381	1.41115e-05	0.0385526	0.00575751
30200	Neutrophil percentage	291406	11317	G	C	-0.00817604	-0.0118676	-0.0044845	1.41913e-05	0.0385526	0.00318962
30180	Lymphocyte percentage	291406	11317	G	C	0.00805481	0.00440004	0.0117096	1.56354e-05	0.0411755	0.00318962
30080	Platelet count	291719	3413	G	A	-0.00774046	-0.0112666	-0.00421429	1.68996e-05	0.0436148	0.00689505
50	Standing height	296246	10084	GGT	G	-0.00558383	-0.00812911	-0.00303855	1.71023e-05	0.0437007	0.0013716
30110	Platelet distribution width	291716	12699	G	GC	0.00795048	0.00431824	0.0115827	1.78641e-05	0.0451999	0.00710992
131130	Date H01 first reported (other inflammation of eyelid)	296981	2593	T	C	0.0686872	0.0367194	0.100316	2.29658e-05	0.055393	0.0092093
50	Standing height	296246	10065	G	GGGCGGC	0.00547138	0.00291969	0.00802307	2.63938e-05	0.0609451	0.00527876
30110	Platelet distribution width	291716	12717	C	G	0.00766529	0.00403588	0.0112947	3.48251e-05	0.0746304	0.00487725
51	Seated height	295962	10097	C	CT	-0.00583654	-0.00860092	-0.00307216	3.50189e-05	0.0746304	0.00302912
21002	Weight	296067	10084	GGT	G	-0.00675194	-0.00995215	-0.00355173	3.54695e-05	0.0746304	0.00237055
30200	Neutrophil percentage	291406	10097	C	CT	0.00776172	0.00406949	0.011454	3.7864e-05	0.0768945	0.00302912
30090	Platelet crit	291717	12717	C	G	-0.00725293	-0.0107045	-0.00380134	3.81372e-05	0.0768945	0.00487725
51	Seated height	295962	5806	A	C	-0.00576676	-0.00851869	-0.00301484	4.00606e-05	0.0801463	0.00797206
131296	Date I20 first reported (angina pectoris)	296981	11738	A	C	-0.0308305	-0.0456513	-0.0161454	4.2002e-05	0.0827475	0.0021001
30760	HDL cholesterol	259708	10065	G	GGGCGGC	-0.00735451	-0.0108798	-0.00382922	4.33515e-05	0.0837848	0.0057802
51	Seated height	295962	11408	G	GGCGGCGGCA	-0.00573797	-0.00848894	-0.002987	4.35025e-05	0.0837848	0.00430674
30190	Monocyte percentage	291406	10097	C	CT	-0.00743483	-0.0110085	-0.00386117	4.55094e-05	0.0863611	0.00303396
30190	Monocyte percentage	291406	12717	C	G	-0.00736931	-0.010923	-0.00381561	4.81704e-05	0.0896824	0.00487725
30610	Alkaline phosphatase	283734	10084	GGT	G	-0.00755243	-0.011203	-0.00390184	5.01829e-05	0.0918528	0.00287476
20015	Sitting height	295962	10082	G	GCGGC	-0.00567445	-0.00842271	-0.00292619	5.19285e-05	0.0943785	0.00486395
51	Seated height	295962	10082	G	GCGGC	-0.0055861	-0.00833945	-0.00283274	6.99666e-05	0.115013	0.00486395
30140	Neutrophil count	291402	10082	G	GCGGC	0.00742156	0.00375542	0.0110877	7.25963e-05	0.118581	0.00486395
48	Waist circumference	296417	10065	G	GGGCGGC	0.00639471	0.00318798	0.00960143	9.28969e-05	0.135432	0.00928969
30020	Haemoglobin concentration	291721	12717	C	G	0.00583618	0.00290609	0.00876628	9.4683e-05	0.136448	0.00766933
30000	White blood cell (leukocyte) count	291718	11408	G	GGCGGCGGCA	-0.0072541	-0.0109084	-0.00359976	9.99883e-05	0.141011	0.00791907
131286	Date I10 first reported (essential (primary) hypertension)	296981	11738	A	C	-0.0157128	-0.0236382	-0.00779694	0.000100817	0.141033	0.00448074
20015	Sitting height	295962	11408	G	GGCGGCGGCA	-0.00536381	-0.0081097	-0.00261791	0.000128906	0.167177	0.00850778
30860	Total protein	259543	12717	C	G	-0.00754616	-0.0114306	-0.00366169	0.000140392	0.169556	0.00785547
131924	Date M51 first reported (other intervertebral disk disorders)	296981	10082	G	GCGGC	0.0309786	0.0150165	0.0469173	0.000140786	0.169556	0.00808515
131872	Date M17 first reported (gonarthrosis [arthrosis of knee])	296981	12717	C	G	0.0235938	0.011298	0.0357198	0.000152064	0.175985	0.00785547
30870	Triglycerides	283498	12717	C	G	0.00701251	0.00337904	0.010646	0.00015517	0.177984	0.00785547
