## Supplementary material for "Germline sequence variation within the ribosomal DNA is associated with human complex traits": Table S3

### Sheet: S3 - CN associations
FieldID	Trait	Beta	Beta Lower	Beta Upper	p-value	FDR
30140	Neutrophil count	0.0318689	0.0281432	0.0355946	4.70657e-63	2.01912e-60
30180	Lymphocyte percentage	-0.0310766	-0.0347767	-0.0273765	7.39122e-61	1.58542e-58
30200	Neutrophil percentage	0.0282767	0.024539	0.0320143	1.01057e-49	1.44511e-47
30000	White blood cell (leukocyte) count	0.0251564	0.0214392	0.0288736	3.83371e-40	4.11165e-38
30090	Platelet crit	0.0228026	0.0192888	0.0263165	4.74158e-37	4.06827e-35
30260	Mean reticulocyte volume	0.0234457	0.0197384	0.027153	2.83447e-35	2.02665e-33
30080	Platelet count	0.021887	0.0182973	0.0254768	6.60259e-33	4.04644e-31
30040	Mean corpuscular volume	0.0210809	0.0174038	0.0247581	2.74272e-29	1.47078e-27
30270	Mean sphered cell volume	0.0196411	0.0159932	0.0232891	4.98746e-26	2.37735e-24
30720	Cystatin C	0.0166779	0.0132396	0.0201163	1.97826e-21	8.48672e-20
30050	Mean corpuscular haemoglobin	0.017285	0.013592	0.0209779	4.59729e-20	1.79295e-18
30680	Calcium	0.0177649	0.0138342	0.0216955	8.17358e-19	2.92205e-17
30770	IGF-1	0.0148835	0.0112192	0.0185479	1.71563e-15	5.6616e-14
30150	Eosinophil count	0.0285732	0.021535	0.0356114	2.11116e-15	6.4692e-14
30880	Urate	0.0104645	0.00723575	0.0136933	2.12464e-10	6.07647e-09
30700	Creatinine	0.00977951	0.00672893	0.0128301	3.32063e-10	8.90343e-09
30130	Monocyte count	0.0115335	0.00791539	0.0151516	4.16767e-10	1.05172e-08
20022	Birth weight	-0.0135663	-0.0184422	-0.0086904	4.95197e-08	1.18022e-06
30110	Platelet distribution width	-0.0100731	-0.0137688	-0.00637734	9.19517e-08	2.07617e-06
30070	Red blood cell (erythrocyte) distribution width	0.00986301	0.00614098	0.013585	2.06262e-07	4.42432e-06
30010	Red blood cell (erythrocyte) count	-0.00801927	-0.0112358	-0.00480271	1.0273e-06	2.09863e-05
130814	Date E78 first reported (disorders of lipoprotein metabolism and other lipidaemias)	0.0216974	0.0126034	0.0307846	2.89599e-06	5.64718e-05
137	Number of treatments/medications taken	0.0156333	0.00866374	0.0226029	1.16927e-05	0.000218094
30280	Immature reticulocyte fraction	0.00828632	0.00457009	0.0120025	1.24131e-05	0.000221885
30190	Monocyte percentage	-0.00794425	-0.0115632	-0.00432535	1.68895e-05	0.000289824
2316	Wheeze or whistling in the chest in last year	0.0205945	0.0111778	0.0299999	1.7942e-05	0.000290562
2492	Taking other prescription medications	0.0167406	0.00908313	0.0243982	1.82871e-05	0.000290562
2178	Overall health rating	0.0156509	0.00836599	0.0229359	2.70383e-05	0.000414266
2188	Long-standing illness, disability or infirmity	0.0168605	0.00872983	0.0249868	4.79372e-05	0.00070914
130018	Date A09 first reported (diarrhoea and gastro-enteritis of presumed infectious origin)	0.0351183	0.0179844	0.0521924	5.71263e-05	0.000816906
132030	Date N17 first reported (acute renal failure)	0.037022	0.0188866	0.0550937	6.11554e-05	0.000846311
30730	Gamma glutamyltransferase	0.00696912	0.00343931	0.0104989	0.000108998	0.00146126
135	Number of self-reported non-cancer illnesses	0.0138493	0.00674295	0.0209556	0.000139815	0.0018176
30290	High light scatter reticulocyte percentage	0.00728027	0.00351661	0.0110439	0.000149898	0.00189136
131286	Date I10 first reported (essential (primary) hypertension)	0.0153277	0.00731087	0.0233427	0.000178106	0.00218307
130828	Date E87 first reported (other disorders of fluid, electrolyte and acid-base balance)	0.0328234	0.015543	0.0500458	0.000192041	0.00225807
3606	Chest pain or discomfort walking normally	0.0483586	0.0228799	0.0737612	0.000194752	0.00225807
30710	C-reactive protein	0.00700975	0.00324937	0.0107701	0.000258639	0.0029199
50	Standing height	-0.00480143	-0.00739054	-0.00221231	0.000278355	0.00306191
132032	Date N18 first reported (chronic renal failure)	0.0298959	0.0136062	0.0461377	0.000315187	0.00338038
30120	Lymphocyte count	-0.00657394	-0.0102854	-0.00286246	0.000517454	0.00541433
1687	Comparative body size at age 10	-0.0124939	-0.0196482	-0.00533972	0.000644834	0.00658652
131742	Date L40 first reported (psoriasis)	0.037167	0.0156976	0.0585373	0.000671509	0.00669947
131298	Date I21 first reported (acute myocardial infarction)	0.0305027	0.0128124	0.0481358	0.000711531	0.0068672
130708	Date E11 first reported (non-insulin-dependent diabetes mellitus)	0.0237667	0.00997386	0.037526	0.000720336	0.0068672
131494	Date J45 first reported (asthma)	0.0183027	0.00753973	0.0290474	0.000849496	0.00792248
6148#2	Eye problems/disorders: Glaucoma	0.0533087	0.0216967	0.0847428	0.000917935	0.0083786
