## Supplementary material for "Germline sequence variation within the ribosomal DNA is associated with human complex traits": Table S4

### Sheet: S4 - Hg38 rDNA Analogues
Contig	Start	End
chr21	8203338	8222334
chr21	8247494	8261960
chr21	8386395	8404624
chr21	8430693	8448840
chr21	8985649	8989736
chr22_KI270733v1_random	119659	139392
chr22_KI270733v1_random	164834	180756
chrUn_GL000220v1	102845	121076
chrUn_GL000220v1	146882	162790
