## Supplementary material for "Germline sequence variation within the ribosomal DNA is associated with human complex traits": Table S5

### Sheet: S5 - Traits
CategoryID	Category	FieldID	Field
7	Addictions	20401	Ever addicted to any substance or behaviour
16	Baseline characteristics	189	Townsend deprivation index at recruitment
17	Blood biochemistry	30600	Albumin
17	Blood biochemistry	30610	Alkaline phosphatase
17	Blood biochemistry	30620	Alanine aminotransferase
17	Blood biochemistry	30630	Apolipoprotein A
17	Blood biochemistry	30640	Apolipoprotein B
17	Blood biochemistry	30650	Aspartate aminotransferase
17	Blood biochemistry	30660	Direct bilirubin
17	Blood biochemistry	30670	Urea
17	Blood biochemistry	30680	Calcium
17	Blood biochemistry	30700	Creatinine
17	Blood biochemistry	30720	Cystatin C
17	Blood biochemistry	30730	Gamma glutamyltransferase
17	Blood biochemistry	30770	IGF-1
17	Blood biochemistry	30790	Lipoprotein A
17	Blood biochemistry	30800	Oestradiol
17	Blood biochemistry	30810	Phosphate
17	Blood biochemistry	30820	Rheumatoid factor
17	Blood biochemistry	30830	SHBG
17	Blood biochemistry	30840	Total bilirubin
17	Blood biochemistry	30850	Testosterone
17	Blood biochemistry	30860	Total protein
17	Blood biochemistry	30870	Triglycerides
17	Blood biochemistry	30880	Urate
17	Blood biochemistry	30890	Vitamin D
17	Blood biochemistry	30690	Cholesterol
17	Blood biochemistry	30710	C-reactive protein
17	Blood biochemistry	30740	Glucose
17	Blood biochemistry	30750	Glycated haemoglobin (HbA1c)
17	Blood biochemistry	30760	HDL cholesterol
17	Blood biochemistry	30780	LDL direct
19	Blood count	30030	Haematocrit percentage
19	Blood count	30040	Mean corpuscular volume
19	Blood count	30050	Mean corpuscular haemoglobin
19	Blood count	30060	Mean corpuscular haemoglobin concentration
19	Blood count	30070	Red blood cell (erythrocyte) distribution width
19	Blood count	30090	Platelet crit
19	Blood count	30100	Mean platelet (thrombocyte) volume
19	Blood count	30110	Platelet distribution width
19	Blood count	30180	Lymphocyte percentage
19	Blood count	30190	Monocyte percentage
19	Blood count	30200	Neutrophill percentage
19	Blood count	30210	Eosinophill percentage
19	Blood count	30220	Basophill percentage
19	Blood count	30240	Reticulocyte percentage
19	Blood count	30260	Mean reticulocyte volume
19	Blood count	30270	Mean sphered cell volume
19	Blood count	30280	Immature reticulocyte fraction
19	Blood count	30290	High light scatter reticulocyte percentage
19	Blood count	30000	White blood cell (leukocyte) count
19	Blood count	30010	Red blood cell (erythrocyte) count
19	Blood count	30020	Haemoglobin concentration
19	Blood count	30080	Platelet count
19	Blood count	30120	Lymphocyte count
19	Blood count	30130	Monocyte count
19	Blood count	30140	Neutrophill count
19	Blood count	30150	Eosinophill count
19	Blood count	30160	Basophill count
19	Blood count	30250	Reticulocyte count
19	Blood count	30300	High light scatter reticulocyte count
21	Blood pressure	102	Pulse rate, automated reading
21	Blood pressure	4079	Diastolic blood pressure, automated reading
21	Blood pressure	4080	Systolic blood pressure, automated reading
24	Blood, blood-forming organs and certain immune disorders	130622	Date D50 first reported (iron deficiency anaemia)
24	Blood, blood-forming organs and certain immune disorders	130648	Date D64 first reported (other anaemias)
24	Blood, blood-forming organs and certain immune disorders	130658	Date D69 first reported (purpura and other haemorrhagic conditions)
24	Blood, blood-forming organs and certain immune disorders	130660	Date D70 first reported (agranulocytosis)
27	Body size measures	51	Seated height
27	Body size measures	3077	Seating box height
27	Body size measures	3160	Weight, manual entry
27	Body size measures	20015	Sitting height
27	Body size measures	48	Waist circumference
27	Body size measures	49	Hip circumference
27	Body size measures	50	Standing height
27	Body size measures	21001	Body mass index (BMI)
27	Body size measures	21002	Weight
32	Breathing	2316	Wheeze or whistling in the chest in last year
32	Breathing	4717	Shortness of breath walking on level ground
41	Certain infectious and parasitic diseases	130008	Date A04 first reported (other bacterial intestinal infections)
41	Certain infectious and parasitic diseases	130016	Date A08 first reported (viral and other specified intestinal infections)
41	Certain infectious and parasitic diseases	130018	Date A09 first reported (diarrhoea and gastro-enteritis of presumed infectious origin)
41	Certain infectious and parasitic diseases	130070	Date A41 first reported (other septicaemia)
41	Certain infectious and parasitic diseases	130174	Date B00 first reported (herpesviral [herpes simplex] infections)
41	Certain infectious and parasitic diseases	130176	Date B01 first reported (varicella [chickenpox])
41	Certain infectious and parasitic diseases	130178	Date B02 first reported (zoster [herpes zoster])
41	Certain infectious and parasitic diseases	130184	Date B05 first reported (measles)
41	Certain infectious and parasitic diseases	130186	Date B06 first reported (rubella [german measles])
41	Certain infectious and parasitic diseases	130188	Date B07 first reported (viral warts)
41	Certain infectious and parasitic diseases	130216	Date B26 first reported (mumps)
41	Certain infectious and parasitic diseases	130224	Date B34 first reported (viral infection of unspecified site)
41	Certain infectious and parasitic diseases	130226	Date B35 first reported (dermatophytosis)
41	Certain infectious and parasitic diseases	130228	Date B36 first reported (other superficial mycoses)
41	Certain infectious and parasitic diseases	130230	Date B37 first reported (candidiasis)
41	Certain infectious and parasitic diseases	130336	Date B95 first reported (streptococcus and staphylococcus as the cause of diseases classified to other chapters)
41	Certain infectious and parasitic diseases	130338	Date B96 first reported (other bacterial agents as the cause of diseases classified to other chapters)
42	Chest pain	2335	Chest pain or discomfort
42	Chest pain	3606	Chest pain or discomfort walking normally
42	Chest pain	3616	Chest pain due to walking ceases when standing still
42	Chest pain	3751	Chest pain or discomfort when walking uphill or hurrying
43	Circulatory system disorders	131282	Date I08 first reported (multiple valve diseases)
43	Circulatory system disorders	131286	Date I10 first reported (essential (primary) hypertension)
43	Circulatory system disorders	131296	Date I20 first reported (angina pectoris)
43	Circulatory system disorders	131298	Date I21 first reported (acute myocardial infarction)
43	Circulatory system disorders	131306	Date I25 first reported (chronic ischaemic heart disease)
43	Circulatory system disorders	131308	Date I26 first reported (pulmonary embolism)
43	Circulatory system disorders	131322	Date I34 first reported (nonrheumatic mitral valve disorders)
43	Circulatory system disorders	131324	Date I35 first reported (nonrheumatic aortic valve disorders)
43	Circulatory system disorders	131342	Date I44 first reported (atrioventricular and left bundle-branch block)
43	Circulatory system disorders	131344	Date I45 first reported (other conduction disorders)
43	Circulatory system disorders	131348	Date I47 first reported (paroxysmal tachycardia)
43	Circulatory system disorders	131350	Date I48 first reported (atrial fibrillation and flutter)
43	Circulatory system disorders	131352	Date I49 first reported (other cardiac arrhythmias)
43	Circulatory system disorders	131354	Date I50 first reported (heart failure)
43	Circulatory system disorders	131356	Date I51 first reported (complications and ill-defined descriptions of heart disease)
43	Circulatory system disorders	131366	Date I63 first reported (cerebral infarction)
43	Circulatory system disorders	131368	Date I64 first reported (stroke, not specified as haemorrhage or infarction)
43	Circulatory system disorders	131374	Date I67 first reported (other cerebrovascular diseases)
43	Circulatory system disorders	131386	Date I73 first reported (other peripheral vascular diseases)
43	Circulatory system disorders	131396	Date I80 first reported (phlebitis and thrombophlebitis)
43	Circulatory system disorders	131402	Date I83 first reported (varicose veins of lower extremities)
43	Circulatory system disorders	131404	Date I84 first reported (haemorrhoids)
43	Circulatory system disorders	131416	Date I95 first reported (hypotension)
44	Claudication and peripheral artery disease	4728	Leg pain on walking
44	Claudication and peripheral artery disease	5452	Leg pain when standing still or sitting
44	Claudication and peripheral artery disease	5463	Leg pain in calf/calves
44	Claudication and peripheral artery disease	5474	Leg pain when walking uphill or hurrying
44	Claudication and peripheral artery disease	5485	Leg pain when walking normally
44	Claudication and peripheral artery disease	5496	Leg pain when walking ever disappears while walking
44	Claudication and peripheral artery disease	5507	Leg pain on walking : action taken
44	Claudication and peripheral artery disease	5518	Leg pain on walking : effect of standing still
48	Death register	40007	Age at death
55	Digestive system disorders	131556	Date K02 first reported (dental caries)
55	Digestive system disorders	131560	Date K04 first reported (diseases of pulp and periapical tissues)
55	Digestive system disorders	131568	Date K08 first reported (other disorders of teeth and supporting structures)
55	Digestive system disorders	131578	Date K13 first reported (other diseases of lip and oral mucosa)
55	Digestive system disorders	131582	Date K20 first reported (oesophagitis)
55	Digestive system disorders	131584	Date K21 first reported (gastro-oesophageal reflux disease)
55	Digestive system disorders	131586	Date K22 first reported (other diseases of oesophagus)
55	Digestive system disorders	131590	Date K25 first reported (gastric ulcer)
55	Digestive system disorders	131592	Date K26 first reported (duodenal ulcer)
55	Digestive system disorders	131598	Date K29 first reported (gastritis and duodenitis)
55	Digestive system disorders	131600	Date K30 first reported (dyspepsia)
55	Digestive system disorders	131602	Date K31 first reported (other diseases of stomach and duodenum)
55	Digestive system disorders	131604	Date K35 first reported (acute appendicitis)
55	Digestive system disorders	131608	Date K37 first reported (unspecified appendicitis)
55	Digestive system disorders	131612	Date K40 first reported (inguinal hernia)
55	Digestive system disorders	131616	Date K42 first reported (umbilical hernia)
55	Digestive system disorders	131618	Date K43 first reported (ventral hernia)
55	Digestive system disorders	131620	Date K44 first reported (diaphragmatic hernia)
55	Digestive system disorders	131628	Date K51 first reported (ulcerative colitis)
55	Digestive system disorders	131630	Date K52 first reported (other non-infective gastro-enteritis and colitis)
55	Digestive system disorders	131634	Date K56 first reported (paralytic ileus and intestinal obstruction without hernia)
55	Digestive system disorders	131636	Date K57 first reported (diverticular disease of intestine)
55	Digestive system disorders	131638	Date K58 first reported (irritable bowel syndrome)
55	Digestive system disorders	131640	Date K59 first reported (other functional intestinal disorders)
55	Digestive system disorders	131642	Date K60 first reported (fissure and fistula of anal and rectal regions)
55	Digestive system disorders	131646	Date K62 first reported (other diseases of anus and rectum)
55	Digestive system disorders	131648	Date K63 first reported (other diseases of intestine)
55	Digestive system disorders	131650	Date K64 first reported (haemorrhoids and perianal venous thrombosis)
55	Digestive system disorders	131654	Date K66 first reported (other disorders of peritoneum)
55	Digestive system disorders	131670	Date K76 first reported (other diseases of liver)
55	Digestive system disorders	131674	Date K80 first reported (cholelithiasis)
55	Digestive system disorders	131676	Date K81 first reported (cholecystitis)
55	Digestive system disorders	131680	Date K83 first reported (other diseases of biliary tract)
55	Digestive system disorders	131688	Date K90 first reported (intestinal malabsorption)
55	Digestive system disorders	131692	Date K92 first reported (other diseases of digestive system)
58	Ear and mastoid process disorders	131222	Date H60 first reported (otitis externa)
58	Ear and mastoid process disorders	131224	Date H61 first reported (other disorders of external ear)
58	Ear and mastoid process disorders	131228	Date H65 first reported (nonsuppurative otitis media)
58	Ear and mastoid process disorders	131230	Date H66 first reported (suppurative and unspecified otitis media)
58	Ear and mastoid process disorders	131252	Date H81 first reported (disorders of vestibular function)
58	Ear and mastoid process disorders	131256	Date H83 first reported (other diseases of inner ear)
58	Ear and mastoid process disorders	131258	Date H90 first reported (conductive and sensorineural hearing loss)
58	Ear and mastoid process disorders	131260	Date H91 first reported (other hearing loss)
58	Ear and mastoid process disorders	131262	Date H92 first reported (otalgia and effusion of ear)
58	Ear and mastoid process disorders	131264	Date H93 first reported (other disorders of ear, not elsewhere classified)
59	Early life factors	1677	Breastfed as a baby
59	Early life factors	1687	Comparative body size at age 10
59	Early life factors	1777	Part of a multiple birth
59	Early life factors	1787	Maternal smoking around birth
59	Early life factors	20022	Birth weight
65	Endocrine, nutritional and metabolic diseases	130696	Date E03 first reported (other hypothyroidism)
65	Endocrine, nutritional and metabolic diseases	130698	Date E04 first reported (other non-toxic goitre)
65	Endocrine, nutritional and metabolic diseases	130700	Date E05 first reported (thyrotoxicosis [hyperthyroidism])
65	Endocrine, nutritional and metabolic diseases	130708	Date E11 first reported (non-insulin-dependent diabetes mellitus)
65	Endocrine, nutritional and metabolic diseases	130714	Date E14 first reported (unspecified diabetes mellitus)
65	Endocrine, nutritional and metabolic diseases	130774	Date E55 first reported (vitamin d deficiency)
65	Endocrine, nutritional and metabolic diseases	130792	Date E66 first reported (obesity)
65	Endocrine, nutritional and metabolic diseases	130814	Date E78 first reported (disorders of lipoprotein metabolism and other lipidaemias)
65	Endocrine, nutritional and metabolic diseases	130820	Date E83 first reported (disorders of mineral metabolism)
65	Endocrine, nutritional and metabolic diseases	130826	Date E86 first reported (volume depletion)
65	Endocrine, nutritional and metabolic diseases	130828	Date E87 first reported (other disorders of fluid, electrolyte and acid-base balance)
69	Experience of pain	120007	Ever had diabetes (Type I or Type II)
70	Eye and adnexa disorders	131128	Date H00 first reported (hordeolum and chalazion)
70	Eye and adnexa disorders	131130	Date H01 first reported (other inflammation of eyelid)
70	Eye and adnexa disorders	131132	Date H02 first reported (other disorders of eyelid)
70	Eye and adnexa disorders	131136	Date H04 first reported (disorders of lachrymal system)
70	Eye and adnexa disorders	131142	Date H10 first reported (conjunctivitis)
70	Eye and adnexa disorders	131144	Date H11 first reported (other disorders of conjunctiva)
70	Eye and adnexa disorders	131164	Date H25 first reported (senile cataract)
70	Eye and adnexa disorders	131166	Date H26 first reported (other cataract)
70	Eye and adnexa disorders	131178	Date H33 first reported (retinal detachments and breaks)
70	Eye and adnexa disorders	131182	Date H35 first reported (other retinal disorders)
70	Eye and adnexa disorders	131186	Date H40 first reported (glaucoma)
70	Eye and adnexa disorders	131190	Date H43 first reported (disorders of vitreous body)
70	Eye and adnexa disorders	131208	Date H52 first reported (disorders of refraction and accommodation)
70	Eye and adnexa disorders	131210	Date H53 first reported (visual disturbances)
70	Eye and adnexa disorders	131216	Date H57 first reported (other disorders of eye and adnexa)
72	Eyesight	2207	Wears glasses or contact lenses
72	Eyesight	2217	Age started wearing glasses or contact lenses
72	Eyesight	2227	Other eye problems
72	Eyesight	4700	Age cataract diagnosed
72	Eyesight	6148	Eye problems/disorders
77	General health	2178	Overall health rating
77	General health	2188	Long-standing illness, disability or infirmity
77	General health	2296	Falls in the last year
77	General health	2306	Weight change compared with 1 year ago
78	Genitourinary system disorders	132022	Date N13 first reported (obstructive and reflux uropathy)
78	Genitourinary system disorders	132030	Date N17 first reported (acute renal failure)
78	Genitourinary system disorders	132032	Date N18 first reported (chronic renal failure)
78	Genitourinary system disorders	132036	Date N20 first reported (calculus of kidney and ureter)
78	Genitourinary system disorders	132042	Date N23 first reported (unspecified renal colic)
78	Genitourinary system disorders	132050	Date N28 first reported (other disorders of kidney and ureter, not elsewhere classified)
78	Genitourinary system disorders	132054	Date N30 first reported (cystitis)
78	Genitourinary system disorders	132056	Date N31 first reported (neuromuscular dysfunction of bladder, not elsewhere classified)
78	Genitourinary system disorders	132058	Date N32 first reported (other disorders of bladder)
78	Genitourinary system disorders	132064	Date N35 first reported (urethral stricture)
78	Genitourinary system disorders	132070	Date N39 first reported (other disorders of urinary system)
78	Genitourinary system disorders	132072	Date N40 first reported (hyperplasia of prostate)
78	Genitourinary system disorders	132088	Date N48 first reported (other disorders of penis)
78	Genitourinary system disorders	132092	Date N50 first reported (other disorders of male genital organs)
78	Genitourinary system disorders	132096	Date N60 first reported (benign mammary dysplasia)
78	Genitourinary system disorders	132102	Date N63 first reported (unspecified lump in breast)
78	Genitourinary system disorders	132104	Date N64 first reported (other disorders of breast)
78	Genitourinary system disorders	132112	Date N73 first reported (other female pelvic inflammatory diseases)
78	Genitourinary system disorders	132118	Date N76 first reported (other inflammation of vagina and vulva)
78	Genitourinary system disorders	132122	Date N80 first reported (endometriosis)
78	Genitourinary system disorders	132124	Date N81 first reported (female genital prolapse)
78	Genitourinary system disorders	132128	Date N83 first reported (noninflammatory disorders of ovary, fallopian tube and broad ligament)
78	Genitourinary system disorders	132130	Date N84 first reported (polyp of female genital tract)
78	Genitourinary system disorders	132132	Date N85 first reported (other noninflammatory disorders of uterus, except cervix)
78	Genitourinary system disorders	132136	Date N87 first reported (dysplasia of cervix uteri)
78	Genitourinary system disorders	132140	Date N89 first reported (other noninflammatory disorders of vagina)
78	Genitourinary system disorders	132142	Date N90 first reported (other noninflammatory disorders of vulva and perineum)
78	Genitourinary system disorders	132146	Date N92 first reported (excessive, frequent and irregular menstruation)
78	Genitourinary system disorders	132148	Date N93 first reported (other abnormal uterine and vaginal bleeding)
78	Genitourinary system disorders	132150	Date N94 first reported (pain and other conditions associated with female genital organs and menstrual cycle)
78	Genitourinary system disorders	132152	Date N95 first reported (menopausal and other perimenopausal disorders)
92	Infectious Diseases	23050	HSV-1 seropositivity for Herpes Simplex virus-1
92	Infectious Diseases	23052	VZV seropositivity for Varicella Zoster Virus
92	Infectious Diseases	23053	EBV seropositivity for Epstein-Barr Virus
92	Infectious Diseases	23054	CMV seropositivity for Human Cytomegalovirus
92	Infectious Diseases	23055	HHV-6 overall seropositivity for Human Herpesvirus-6
92	Infectious Diseases	23056	HHV-6A seropositivity for Human Herpesvirus-6
92	Infectious Diseases	23057	HHV-6B seropositivity for Human Herpesvirus-6
92	Infectious Diseases	23058	HHV-7 seropositivity for Human Herpesvirus-7
92	Infectious Diseases	23065	BKV seropositivity for Human Polyomavirus BKV
92	Infectious Diseases	23066	JCV seropositivity for Human Polyomavirus JCV
92	Infectious Diseases	23067	MCV seropositivity for Merkel Cell Polyomavirus
94	Intraocular pressure	5254	Intra-ocular pressure, corneal-compensated (right)
94	Intraocular pressure	5255	Intra-ocular pressure, Goldmann-correlated (right)
94	Intraocular pressure	5256	Corneal hysteresis (right)
94	Intraocular pressure	5257	Corneal resistance factor (right)
94	Intraocular pressure	5262	Intra-ocular pressure, corneal-compensated (left)
94	Intraocular pressure	5263	Intra-ocular pressure, Goldmann-correlated (left)
94	Intraocular pressure	5264	Corneal hysteresis (left)
94	Intraocular pressure	5265	Corneal resistance factor (left)
101	Medical conditions	84	Cancer year/age first occurred
101	Medical conditions	134	Number of self-reported cancers
101	Medical conditions	135	Number of self-reported non-cancer illnesses
101	Medical conditions	2453	Cancer diagnosed by doctor
101	Medical conditions	2463	Fractured/broken bones in last 5 years
101	Medical conditions	2473	Other serious medical condition/disability diagnosed by doctor
101	Medical conditions	3005	Fracture resulting from simple fall
101	Medical conditions	3627	Age angina diagnosed
101	Medical conditions	3761	Age hay fever, rhinitis or eczema diagnosed
101	Medical conditions	3786	Age asthma diagnosed
101	Medical conditions	3894	Age heart attack diagnosed
101	Medical conditions	3992	Age emphysema/chronic bronchitis diagnosed
101	Medical conditions	4012	Age deep-vein thrombosis (DVT, blood clot in leg) diagnosed
101	Medical conditions	4056	Age stroke diagnosed
101	Medical conditions	6150	Vascular/heart problems diagnosed by doctor
101	Medical conditions	6151	Fractured bone site(s)
101	Medical conditions	6152	Blood clot, DVT, bronchitis, emphysema, asthma, rhinitis, eczema, allergy diagnosed by doctor
101	Medical conditions	20001	Cancer code, self-reported
101	Medical conditions	2443	Diabetes diagnosed by doctor
101	Medical conditions	2966	Age high blood pressure diagnosed
101	Medical conditions	2976	Age diabetes diagnosed
103	Medication	2492	Taking other prescription medications
104	Medications	137	Number of treatments/medications taken
105	Mental and behavioural disorders	130846	Date F05 first reported (delirium, not induced by alcohol and other psychoactive substances)
105	Mental and behavioural disorders	130854	Date F10 first reported (mental and behavioural disorders due to use of alcohol)
105	Mental and behavioural disorders	130868	Date F17 first reported (mental and behavioural disorders due to use of tobacco)
105	Mental and behavioural disorders	130894	Date F32 first reported (depressive episode)
105	Mental and behavioural disorders	130906	Date F41 first reported (other anxiety disorders)
105	Mental and behavioural disorders	130910	Date F43 first reported (reaction to severe stress, and adjustment disorders)
111	Musculoskeletal system and connective tissue disorders	131850	Date M06 first reported (other rheumatoid arthritis)
111	Musculoskeletal system and connective tissue disorders	131858	Date M10 first reported (gout)
111	Musculoskeletal system and connective tissue disorders	131864	Date M13 first reported (other arthritis)
111	Musculoskeletal system and connective tissue disorders	131868	Date M15 first reported (polyarthrosis)
111	Musculoskeletal system and connective tissue disorders	131870	Date M16 first reported (coxarthrosis [arthrosis of hip])
111	Musculoskeletal system and connective tissue disorders	131872	Date M17 first reported (gonarthrosis [arthrosis of knee])
111	Musculoskeletal system and connective tissue disorders	131876	Date M19 first reported (other arthrosis)
111	Musculoskeletal system and connective tissue disorders	131878	Date M20 first reported (acquired deformities of fingers and toes)
111	Musculoskeletal system and connective tissue disorders	131880	Date M21 first reported (other acquired deformities of limbs)
111	Musculoskeletal system and connective tissue disorders	131884	Date M23 first reported (internal derangement of knee)
111	Musculoskeletal system and connective tissue disorders	131886	Date M24 first reported (other specific joint derangements)
111	Musculoskeletal system and connective tissue disorders	131888	Date M25 first reported (other joint disorders, not elsewhere classified)
111	Musculoskeletal system and connective tissue disorders	131900	Date M35 first reported (other systemic involvement of connective tissue)
111	Musculoskeletal system and connective tissue disorders	131910	Date M43 first reported (other deforming dorsopathies)
111	Musculoskeletal system and connective tissue disorders	131916	Date M47 first reported (spondylosis)
111	Musculoskeletal system and connective tissue disorders	131918	Date M48 first reported (other spondylopathies)
111	Musculoskeletal system and connective tissue disorders	131924	Date M51 first reported (other intervertebral disk disorders)
111	Musculoskeletal system and connective tissue disorders	131926	Date M53 first reported (other dorsopathies, not elsewhere classified)
111	Musculoskeletal system and connective tissue disorders	131928	Date M54 first reported (dorsalgia)
111	Musculoskeletal system and connective tissue disorders	131934	Date M62 first reported (other disorders of muscle)
111	Musculoskeletal system and connective tissue disorders	131938	Date M65 first reported (synovitis and tenosynovitis)
111	Musculoskeletal system and connective tissue disorders	131942	Date M67 first reported (other disorders of synovium and tendon)
111	Musculoskeletal system and connective tissue disorders	131946	Date M70 first reported (soft tissue disorders related to use, overuse and pressure)
111	Musculoskeletal system and connective tissue disorders	131950	Date M72 first reported (fibroblastic disorders)
111	Musculoskeletal system and connective tissue disorders	131954	Date M75 first reported (shoulder lesions)
111	Musculoskeletal system and connective tissue disorders	131956	Date M76 first reported (enthesopathies of lower limb, excluding foot)
111	Musculoskeletal system and connective tissue disorders	131958	Date M77 first reported (other enthesopathies)
111	Musculoskeletal system and connective tissue disorders	131960	Date M79 first reported (other soft tissue disorders, not elsewhere classified)
111	Musculoskeletal system and connective tissue disorders	131964	Date M81 first reported (osteoporosis without pathological fracture)
111	Musculoskeletal system and connective tissue disorders	131972	Date M85 first reported (other disorders of bone density and structure)
111	Musculoskeletal system and connective tissue disorders	131980	Date M89 first reported (other disorders of bone)
113	NMR metabolomics	23400	Total Cholesterol
113	NMR metabolomics	23405	LDL Cholesterol
113	NMR metabolomics	23406	HDL Cholesterol
113	NMR metabolomics	23470	Glucose
114	Nervous system disorders	131032	Date G25 first reported (other extrapyramidal and movement disorders)
114	Nervous system disorders	131048	Date G40 first reported (epilepsy)
114	Nervous system disorders	131052	Date G43 first reported (migraine)
114	Nervous system disorders	131054	Date G44 first reported (other headache syndromes)
114	Nervous system disorders	131056	Date G45 first reported (transient cerebral ischaemic attacks and related syndromes)
114	Nervous system disorders	131060	Date G47 first reported (sleep disorders)
114	Nervous system disorders	131072	Date G55 first reported (nerve root and plexus compressions in diseases classified elsewhere)
114	Nervous system disorders	131074	Date G56 first reported (mononeuropathies of upper limb)
114	Nervous system disorders	131076	Date G57 first reported (mononeuropathies of lower limb)
114	Nervous system disorders	131086	Date G62 first reported (other polyneuropathies)
114	Nervous system disorders	131114	Date G93 first reported (other disorders of brain)
119	Pain	2956	General pain for 3+ months
119	Pain	3404	Neck/shoulder pain for 3+ months
119	Pain	3414	Hip pain for 3+ months
119	Pain	3571	Back pain for 3+ months
119	Pain	3741	Stomach/abdominal pain for 3+ months
119	Pain	3773	Knee pain for 3+ months
119	Pain	3799	Headaches for 3+ months
119	Pain	6159	Pain type(s) experienced in last month
125	Pregnancy, childbirth and the puerperium	132168	Date O03 first reported (spontaneous abortion)
125	Pregnancy, childbirth and the puerperium	132264	Date O70 first reported (perineal laceration during delivery)
125	Pregnancy, childbirth and the puerperium	132276	Date O80 first reported (single spontaneous delivery)
139	Respiratory system disorders	131424	Date J00 first reported (acute nasopharyngitis [common cold])
139	Respiratory system disorders	131426	Date J01 first reported (acute sinusitis)
139	Respiratory system disorders	131428	Date J02 first reported (acute pharyngitis)
139	Respiratory system disorders	131430	Date J03 first reported (acute tonsillitis)
139	Respiratory system disorders	131436	Date J06 first reported (acute upper respiratory infections of multiple and unspecified sites)
139	Respiratory system disorders	131442	Date J11 first reported (influenza, virus not identified)
139	Respiratory system disorders	131456	Date J18 first reported (pneumonia, organism unspecified)
139	Respiratory system disorders	131458	Date J20 first reported (acute bronchitis)
139	Respiratory system disorders	131462	Date J22 first reported (unspecified acute lower respiratory infection)
139	Respiratory system disorders	131464	Date J30 first reported (vasomotor and allergic rhinitis)
139	Respiratory system disorders	131466	Date J31 first reported (chronic rhinitis, nasopharyngitis and pharyngitis)
139	Respiratory system disorders	131468	Date J32 first reported (chronic sinusitis)
139	Respiratory system disorders	131470	Date J33 first reported (nasal polyp)
139	Respiratory system disorders	131472	Date J34 first reported (other disorders of nose and nasal sinuses)
139	Respiratory system disorders	131484	Date J40 first reported (bronchitis, not specified as acute or chronic)
139	Respiratory system disorders	131492	Date J44 first reported (other chronic obstructive pulmonary disease)
139	Respiratory system disorders	131494	Date J45 first reported (asthma)
139	Respiratory system disorders	131498	Date J47 first reported (bronchiectasis)
139	Respiratory system disorders	131534	Date J90 first reported (pleural effusion, not elsewhere classified)
139	Respiratory system disorders	131546	Date J96 first reported (respiratory failure, not elsewhere classified)
139	Respiratory system disorders	131548	Date J98 first reported (other respiratory disorders)
145	Skin and subcutaneous tissue disorders	131700	Date L02 first reported (cutaneous abscess, furuncle and carbuncle)
145	Skin and subcutaneous tissue disorders	131702	Date L03 first reported (cellulitis)
145	Skin and subcutaneous tissue disorders	131708	Date L08 first reported (other local infections of skin and subcutaneous tissue)
145	Skin and subcutaneous tissue disorders	131720	Date L20 first reported (atopic dermatitis)
145	Skin and subcutaneous tissue disorders	131722	Date L21 first reported (seborrhoeic dermatitis)
145	Skin and subcutaneous tissue disorders	131738	Date L29 first reported (pruritus)
145	Skin and subcutaneous tissue disorders	131740	Date L30 first reported (other dermatitis)
145	Skin and subcutaneous tissue disorders	131742	Date L40 first reported (psoriasis)
145	Skin and subcutaneous tissue disorders	131754	Date L50 first reported (urticaria)
145	Skin and subcutaneous tissue disorders	131768	Date L57 first reported (skin changes due to chronic exposure to nonionising radiation)
145	Skin and subcutaneous tissue disorders	131774	Date L60 first reported (nail disorders)
145	Skin and subcutaneous tissue disorders	131790	Date L70 first reported (acne)
145	Skin and subcutaneous tissue disorders	131792	Date L71 first reported (rosacea)
145	Skin and subcutaneous tissue disorders	131794	Date L72 first reported (follicular cysts of skin and subcutaneous tissue)
145	Skin and subcutaneous tissue disorders	131806	Date L82 first reported (seborrhoeic keratosis)
145	Skin and subcutaneous tissue disorders	131822	Date L90 first reported (atrophic disorders of skin)
145	Skin and subcutaneous tissue disorders	131824	Date L91 first reported (hypertrophic disorders of skin)
145	Skin and subcutaneous tissue disorders	131836	Date L98 first reported (other disorders of skin and subcutaneous tissue, not elsewhere classified)
169	Urine assays	30500	Microalbumin in urine
169	Urine assays	30510	Creatinine (enzymatic) in urine
169	Urine assays	30520	Potassium in urine
169	Urine assays	30530	Sodium in urine
